# Direct quantitative PCR detects genetic biomarkers of antileishmanial drug resistance in clinical samples from dogs with leishmaniosis

**DOI:** 10.64898/2026.02.03.703521

**Authors:** M. Carrasco-Martin, C. Viñeta, J. Martí-Carreras, X. Roura, L. Ferrer, A. Vila, O. Francino

**Affiliations:** SVGM, Molecular Genetics Veterinary Service, Universitat Autònoma de Barcelona, 08193 Bellaterra, Spain; Hospital Clínic Veterinari, Universitat Autònoma de Barcelona, 08193 Bellaterra, Spain; Nano1Health S.L., Edifici EUREKA, Parc de Recerca, Universitat Autònoma de Barcelona, 08193 Bellaterra, Spain; Departament de Medicina i Cirurgia Animals, Universitat Autònoma de Barcelona, 08193 Bellaterra, Spain; Hospital Veterinario, Universidad Católica de Valencia, 46018 Valencia, Spain

**Keywords:** *Leishmania infantum*, canine, allopurinol, meglumine antimoniate, miltefosine

## Abstract

**Background:** Treatment response in canine leishmaniosis is driven by the dog host, the *Leishmania* parasite, and pharmacological factors, with drug resistance increasingly undermining the effectiveness of therapy. A direct quantitative PCR test (LeishGenR^™^) was applied to 104 clinical samples from 95 dogs in the Mediterranean area diagnosed with leishmaniosis in veterinary clinical settings and testing positive for *Leishmania infantum* by PCR. The assay enabled rapid detection of genetic drug-resistance biomarkers for allopurinol (*metk*), meglumine antimoniate (*mrpa*), and miltefosine (*LdMT*), providing a clinically relevant, timely alternative to culture-based approaches by directly analyzing circulating *Leishmania infantum* amastigotes.

**Results:** The assay (LeishGenR^™^) showed high specificity (100%) and sensitivity (>87.5%) for genetic drug-resistance profile assignment and a strong correlation with whole-genome sequencing for gene copy number assessment (*metk*: r = 0.878; *mrpa*: r = 0.943 and *LdMT* = 0.691). Genetic drug-resistance biomarkers were detected in 24.3% of *L. infantum* DNA from clinical samples analyzed (20/82; 95% CI 16.3-34.6)), most commonly for allopurinol (13.4%; 95% CI 7.6-22.4), then meglumine antimoniate (9.4%; 95% CI 4.6-18.2), and for miltefosine (5.4%; 95% CI 1.8-14.8). Prevalence was higher in dogs previously treated for leishmaniosis.

**Conclusion:** This study demonstrates the ability to detect genetic biomarkers of drug resistance in *L. infantum* directly from clinical samples of dogs with leishmaniosis. This method enables rapid, precise detection of genomic biomarkers, circumventing delays associated with culture-based methods and supporting more effective clinical management and surveillance. Among dogs with high parasitemia referred to clinics in Mediterranean regions sampled in this study, the findings reveal a significant prevalence of circulating *L. infantum* strains carrying genomic drug resistance biomarkers to standard treatments for canine leishmaniosis.
