## Additional File 1 for "Direct quantitative PCR detects genetic biomarkers of antileishmanial drug resistance in clinical samples from dogs with leishmaniosis"

### Sheet: Hoja1
Sample ID	Target	qPCR CN	WGS CN
Linf_isolate1	metk	4.85773	4.03967
Linf_isolate2	metk	5.81768	5.56089
Linf_isolate3	metk	5.42757	3.60828
Linf_isolate4	metk	6.32871	4.9361
Linf_isolate5	metk	5.19877	4.82507
Linf_isolate6	metk	4.27226	4.44915
Linf_isolate7	metk	4.72	5.48188
Linf_isolate8	metk	5.49758	3.73735
Linf_isolate9	metk	2.59377	2.02883
Linf_isolate10	metk	2.44234	2.30764
Linf_isolate11	metk	2.05499	2.22454
Linf_isolate12	metk	2.5556	2.45729
Linf_isolate13	metk	3.93238	3.34382
Linf_isolate14	metk	2.64894	2.34589
Linf_isolate15	metk	7.96119	6.68176
Linf_isolate16	metk	2.72142	2.45747
Linf_isolate17	metk	2.62389	2.31506
Linf_isolate18	metk	4.00646	3.54246
Linf_isolate19	metk	3.417	2.11828
Linf_isolate20	metk	5.405	4.288
Linf_isolate21	metk	6.4	4.385
Linf_isolate22	metk	4.943	5.55
Linf_isolate23	mrpa	4.14106	4.2989
Linf_isolate24	mrpa	3.0502	2.509
Linf_isolate25	mrpa	2.82752	2.91541
Linf_isolate26	mrpa	2.08793	2.38051
Linf_isolate27	mrpa	1.99235	1.84336
Linf_isolate28	mrpa	1.87872	1.87734
Linf_isolate29	mrpa	3.22657	3.36218
Linf_isolate30	mrpa	4.41593	4.2989
Linf_isolate31	mrpa	1.84397	2.0108
Linf_isolate32	mrpa	2.02324	1.66434
Linf_isolate33	mrpa	2.16494	1.9556
Linf_isolate34	mrpa	3.90858	3.75276
Linf_isolate35	mrpa	3.51996	3.53666
Linf_isolate36	mrpa	1.95447	2.13382
Linf_isolate37	mrpa	1.88537	2.08467
Linf_isolate38	mrpa	1.4946	2.454
Linf_isolate39	mrpa	3.60635	4.04019
Linf_isolate40	mrpa	2.77781	2.15126
Linf_isolate41	mrpa	1.81731	1.96914
Linf_isolate42	mrpa	1.93417	1.66434
Linf_isolate43	mrpa	1.90335	1.85422
Linf_isolate44	mrpa	4.86467	4.9202
Linf_isolate45	LdMT	2.4	1.7
Linf_isolate46	LdMT	3.2	2.27
Linf_isolate47	LdMT	2.4	2.26
Linf_isolate48	LdMT	2.7	1.86
Linf_isolate49	LdMT	2.7	1.8
Linf_isolate50	LdMT	2.7	2.04
Linf_isolate51	LdMT	2.98	2.47
Linf_isolate52	LdMT	2.17	2.09
Linf_isolate53	LdMT	2.39	2.05
Linf_isolate54	LdMT	1.85	1.52
Linf_isolate55	LdMT	2.16	2.33
Linf_isolate56	LdMT	1.89	2.3
Linf_isolate57	LdMT	2.39	2.4
Linf_isolate58	LdMT	2.39	2.26
Linf_isolate59	LdMT	2.98	2.81
Linf_isolate60	LdMT	3.7	4.07
