## Additional file 2 for "Direct quantitative PCR detects genetic biomarkers of antileishmanial drug resistance in clinical samples from dogs with leishmaniosis"

### Sheet: S1
			Treatment
sample code	type	clinical signs	Allopurinol	Glucantime	Miltefosine	Others	LeishGenR allopurinol	LeishGenR meglumina antimoniate	LeishGenR miltefosine
LGR_S1	bone marrow	NA	NA	NA	NA	NA	sensitive	resistant	NA
LGR_S2	blood	NA	NA	NA	NA	NA	sensitive	sensitive	NA
LGR_S3	blood	NA	NA	NA	NA	NA	sensitive	sensitive	NA
LGR_S4	blood	NA	NA	NA	NA	NA	inconclusive	inconclusive	NA
LGR_S5	blood	NA	NA	NA	NA	NA	inconclusive	inconclusive	NA
LGR_S6	blood	NA	NA	NA	NA	NA	sensitive	resistant	NA
LGR_S7	blood	dermatological signs, proteinuria	Allopurinol	Glucantime	-	-	inconclusive	inconclusive	NA
LGR_S8	blood	perianal fistula, proteinuria	Allopurinol	-	Miltefosine	-	resistant	NA	NA
LGR_S9	blood	NA	NA	NA	NA	NA	sensitive	sensitive	NA
LGR_S10	blood	apathy, pancytopenia	Allopurinol	Glucantime	-	-	sensitive	sensitive	NA
LGR_S11	blood	NA	NA	NA	NA	NA	inconclusive	inconclusive	NA
LGR_S12	pericardium	pericardial effusion	Allopurinol	Glucantime	-	-	resistant	resistant	NA
LGR_S13	blood	epistaxis	Allopurinol	-	Miltefosine	-	sensitive	sensitive	NA
LGR_S14	bone marrow	NA	NA	NA	NA	NA	inconclusive	inconclusive	NA
LGR_S15	blood	anemia, fever, thrombocytopenia	Allopurinol	-	Miltefosine	-	sensitive	sensitive	NA
LGR_S16	bone marrow	dermatological signs	Allopurinol	-	-	-	sensitive	sensitive	sensitive
LGR_S17	blood	NA	NA	NA	NA	NA	inconclusive	inconclusive	NA
LGR_S18	blood	azotemia, proteinuria	Allopurinol	Glucantime	-	-	sensitive	sensitive	NA
LGR_S19	blood	proteinuria,	Allopurinol	-	-	Leishguard	sensitive	sensitive	NA
LGR_S20	blood	NA	NA	NA	NA	NA	sensitive	sensitive	NA
LGR_S21	blood	diarrhea, weight loss	Allopurinol	Glucantime	-	-	inconclusive	inconclusive	NA
LGR_S22	blood	diarrhea, uveitis, weight loss	-(first diagnosis)	-(first diagnosis)	-(first diagnosis)		inconclusive	inconclusive	NA
LGR_S23	blood	relapse	Allopurinol	Glucantime	-	-	resistant	sensitive	NA
LGR_S24	blood	NA	NA	NA	NA	NA	resistant	NA	NA
LGR_S25	blood	NA	NA	NA	NA	NA	sensitive	NA	NA
LGR_S26	blood	NA	NA	NA	NA	NA	sensitive	NA	NA
LGR_S27	blood	NA	NA	NA	NA	NA	sensitive	sensitive	NA
LGR_S28	blood	NA	NA	NA	NA	NA	sensitive	sensitive	NA
LGR_S29	blood	NA	NA	NA	NA	NA	sensitive	sensitive	NA
LGR_S30	blood	NA	NA	NA	NA	NA	sensitive	sensitive	NA
LGR_S31	blood	NA	NA	NA	NA	NA	sensitive	sensitive	NA
LGR_S32	blood	NA	NA	NA	NA	NA	resistant	sensitive	NA
LGR_S33	blood	NA	NA	NA	NA	NA	inconclusive	inconclusive	NA
LGR_S34	lymph node	NA	NA	NA	NA	NA	sensitive	NA	NA
LGR_S35	lymph node	NA	NA	NA	NA	NA	sensitive	NA	NA
LGR_S36	lymph node	NA	NA	NA	NA	NA	sensitive	NA	NA
LGR_S37	lymph node	dermatological signs, proteinuria	Allopurinol	Glucantime	-	-	sensitive	NA	NA
LGR_S38	lymph node	NA	NA	NA	NA	NA	inconclusive	NA	NA
LGR_S39	blood	anorexia, dermatological signs	Allopurinol	-	Miltefosine	-	resistant	sensitive	sensitive
LGR_S40	blood	pancitopenia	Allopurinol	-	-	-	sensitive	sensitive	sensitive
LGR_S41	blood	NA	-	-	Miltefosine	Artesonato	sensitive	sensitive	resistant
LGR_S42	lymph node	NA	NA	NA	NA	NA	resistant	sensitive	sensitive
LGR_S43	synovia	NA	NA	NA	NA	NA	sensitive	sensitive	sensitive
LGR_S44	blood	epistaxis	Allopurinol	Glucantime	-	-	sensitive	sensitive	sensitive
LGR_S45	blood	dermatological signs	Allopurinol	Glucantime	-	-	sensitive	resistant	sensitive
LGR_S46	bone marrow	anemia, thrombocytopenia	Allopurinol	Glucantime	-	-	sensitive	resistant	sensitive
LGR_S47	blood	NA	NA	NA	NA	NA	resistant	sensitive	sensitive
LGR_S48	lymph node	NA	NA	NA	NA	NA	resistant	sensitive	sensitive
LGR_S49	lymph node	epistaxis	Allopurinol	Glucantime	-	-	sensitive	sensitive	sensitive
LGR_S50	lymph node	dermatological signs	Allopurinol	-	Miltefosine	-	sensitive	sensitive	sensitive
LGR_S51	blood	ocular signs	Allopurinol	Glucantime	-	-	sensitive	sensitive	sensitive
LGR_S52	blood	anemia, epistaxis	Allopurinol	-	-	-	sensitive	sensitive	sensitive
LGR_S53	blood	anemia, azotemia	-(first diagnosis)	-(first diagnosis)	-(first diagnosis)	-	sensitive	sensitive	sensitive
LGR_S54	skin	NA	NA	NA	NA	NA	sensitive	sensitive	sensitive
LGR_S55	blood	dermatological signs, lymphadenomegaly	Allopurinol	glucantime	Miltefosine	-	sensitive	sensitive	sensitive
LGR_S56	lymph node	NA	Allopurinol	glucantime	Miltefosine	LeishGuard + Artemisa	sensitive	sensitive	sensitive
LGR_S57	blood	NA	Allopurinol	glucantime	Miltefosine	LeishGuard + Artemisa	sensitive	sensitive	sensitive
LGR_S58	lymph node	NA	Allopurinol	glucantime	Miltefosine	LeishGuard + Artemisa	sensitive	sensitive	sensitive
LGR_S59	blood	azotemia	Allopurinol	-	-	-	sensitive	sensitive	sensitive
LGR_S60	lymph node	dermatological signs	Allopurinol	Glucantime	-	-	sensitive	sensitive	resistant
LGR_S61	bone marrow	pancytopenia	Allopurinol	Glucantime	-	-	sensitive	resistant	sensitive
LGR_S62	lymph node	NA	NA	NA	NA	NA	resistant	sensitive	sensitive
LGR_S63	bone marrow	azotemia, proteinuria	Allopurinol	Glucantime	-	-	sensitive	sensitive	sensitive
LGR_S64	bone marrow	NA	-	Glucantime	-	Impromune + Pentoxifilina + Leishguard	sensitive	sensitive	sensitive
LGR_S65	blood	NA	NA	NA	NA	NA	sensitive	sensitive	sensitive
LGR_S66	blood	antemia, arthritis	Allopurinol	Glucantime	-	Prednisolona, domperidona, artemisina	sensitive	sensitive	sensitive
LGR_S67	lymph node	antemia, arthritis	Allopurinol	Glucantime	-	Prednisolona, domperidona, artemisina	sensitive	sensitive	sensitive
LGR_S68	lymph node	hiperglobulinemia, lymphadenomegaly, mild alteration of some liver parameters	Allopurinol	Glucantime	Miltefosine	LeishGuard + Artemisa	sensitive	sensitive	sensitive
LGR_S69	blood	NA	Allopurinol	Glucantime	-	-	sensitive	sensitive	sensitive
LGR_S70	Otis_1249871	NA	NA	NA	NA	NA	sensitive	sensitive	sensitive
LGR_S71	Lumi_1250220	NA	NA	NA	NA	NA	sensitive	sensitive	sensitive
LGR_S72	Choco	NA	NA	NA	NA	NA	sensitive	sensitive	sensitive
LGR_S73	U250001	NA	NA	NA	NA	NA	inconclusive	inconclusive	inconclusive
LGR_S74	U250002	NA	NA	NA	NA	NA	sensitive	sensitive	sensitive
LGR_S75	U250003	NA	NA	NA	NA	NA	sensitive	sensitive	sensitive
LGR_S76	U250004	NA	NA	NA	NA	NA	sensitive	sensitive	sensitive
LGR_S77	U250005	NA	NA	NA	NA	NA	inconclusive	inconclusive	inconclusive
LGR_S78	U250006	NA	NA	NA	NA	NA	sensitive	resistant	sensitive
LGR_S79	U250007	NA	NA	NA	NA	NA	sensitive	sensitive	sensitive
LGR_S80	U250008	NA	NA	NA	NA	NA	inconclusive	inconclusive	inconclusive
LGR_S81	U250009	NA	NA	NA	NA	NA	inconclusive	inconclusive	inconclusive
LGR_S82	U250010	NA	NA	NA	NA	NA	inconclusive	inconclusive	inconclusive
LGR_S83	U250011	NA	NA	NA	NA	NA	sensitive	sensitive	sensitive
LGR_S84	U250012	NA	NA	NA	NA	NA	inconclusive	inconclusive	inconclusive
LGR_S85	U250013	NA	NA	NA	NA	NA	inconclusive	inconclusive	inconclusive
LGR_S86	U250014	NA	NA	NA	NA	NA	sensitive	sensitive	sensitive
LGR_S87	U250015	NA	NA	NA	NA	NA	sensitive	sensitive	sensitive
LGR_S88	U250016	NA	NA	NA	NA	NA	sensitive	sensitive	sensitive
LGR_S89	U250017	NA	NA	NA	NA	NA	sensitive	sensitive	resistant
LGR_S90	U250018	NA	NA	NA	NA	NA	sensitive	sensitive	sensitive
LGR_S91	U250020	NA	NA	NA	NA	NA	sensitive	sensitive	sensitive
LGR_S92	U250021	NA	NA	NA	NA	NA	inconclusive	inconclusive	inconclusive
LGR_S93	U250022	NA	NA	NA	NA	NA	inconclusive	inconclusive	inconclusive
LGR_S94	U250023	NA	NA	NA	NA	NA	inconclusive	inconclusive	inconclusive
LGR_S95	U250024	NA	NA	NA	NA	NA	sensitive	sensitive	sensitive
LGR_S96	U250025	NA	NA	NA	NA	NA	sensitive	sensitive	sensitive
LGR_S97	U260001	NA	NA	NA	NA	NA	sensitive	sensitive	sensitive
LGR_S98	U260002	NA	NA	NA	NA	NA	sensitive	sensitive	sensitive
LGR_S99	U260003	NA	NA	NA	NA	NA	sensitive	sensitive	sensitive
LGR_S100	U260004	NA	NA	NA	NA	NA	inconclusive	inconclusive	inconclusive
LGR_S101	U260005	NA	NA	NA	NA	NA	inconclusive	inconclusive	inconclusive
LGR_S102	U260010.1	NA	NA	NA	NA	NA	sensitive	sensitive	sensitive
LGR_S103	U260012	NA	NA	NA	NA	NA	resistant	sensitive	sensitive
LGR_S104	U260013	NA	NA	NA	NA	NA	sensitive	sensitive	sensitive
